# XRE Transcription Factors Conserved in *Caulobacter* and φCbK Modulate Adhesin Development and Phage Production

**DOI:** 10.1101/2023.08.20.554034

**Authors:** Maeve McLaughlin, Aretha Fiebig, Sean Crosson

## Abstract

Upon infection, transcriptional shifts in both a host bacterium and its invading phage determine host and viral fitness. The xenobiotic response element (XRE) family of transcription factors (TFs), which are commonly encoded by bacteria and phages, regulate diverse features of bacterial cell physiology and impact phage infection dynamics. Through a pangenome analysis of *Caulobacter* species isolated from soil and aquatic ecosystems, we uncovered an apparent radiation of a paralogous XRE TF gene cluster, several of which have established functions in the regulation of holdfast adhesin development and biofilm formation in *C. crescentus*. We further discovered related XRE TFs across the class *Alphaproteobacteria* and its phages, including the φCbK Caulophage, suggesting that members of this gene cluster impact host-phage interactions. Here we show that that a closely related group of XRE proteins, encoded by both *C. crescentus* and φCbK, can form heteromeric associations and control the transcription of a common gene set, influencing processes including holdfast development and the production of φCbK virions. The φCbK XRE paralog, *tgrL*, is highly expressed at the earliest stages of infection and can directly repress transcription of *hfiA*, a potent holdfast inhibitor, and *gafYZ*, a transcriptional activator of prophage-like gene transfer agents (GTAs) encoded on the *C. crescentus* chromosome. XRE proteins encoded from the *C. crescentus* chromosome also directly repress *gafYZ* transcription, revealing a functionally redundant set of host regulators that may protect against spurious production of GTA particles and inadvertent cell lysis. Deleting host XRE transcription factors reduced φCbK burst size, while overexpressing these genes or φCbK *tgrL* rescued this burst defect. We conclude that an XRE TF gene cluster, shared by *C. crescentus* and φCbK, plays an important role in adhesion regulation under phage-free conditions, and influences host-phage dynamics during infection.
