## Supplementary material for "XRE Transcription Factors Conserved in *Caulobacter* and φCbK Modulate Adhesin Development and Phage Production": Table S5

### Sheet: E. coli strains
Strain number	E. coli strain	Name	Genotype	Resistance	Primers	Reference
FC3725	TOP10	pPTM048	PhfiA-mNeonGreen	ChlorR	-	McLaughlin et al., 2022
FC3729	TOP10	pPTM056	CCNA_03380_RBS-mNeonGreen	ChlorR	-	McLaughlin et al., 2022
FC3730	TOP10	pPTM057	PnptI-nptI-xylX-Pbla-mut1T-cymR-PQ5-3xFLAG-3xFLAG	KanR	-	McLaughlin et al., 2022
FC3731	TOP10	pPTM059	pPTM057-PQ5-rtrC	KanR	-	McLaughlin et al., 2022
FC3753	TOP10	pPTM085	pPTM057-PQ5-rtrA	KanR	-	McLaughlin et al., 2022
FC3754	TOP10	pPTM086	pPTM057-PQ5-rtrB	KanR	-	McLaughlin et al., 2022
FC2459	TOP10	pQF		TetR	-	Kaczmarczyk et al., 2013
FC4037	TOP10	pPTM021	pQF-PQ5-rtrA-3xFLAG	TetR	TTAAAGCTTATGAGCGAAGAAACCGAAGGCC	This study
					TTAGAGCTCGGGGCCCCGTCGCGCGAC
FC4038	TOP10	pPTM022	pQF-PQ5-rtrB-3xFLAG	TetR	TTAAAGCTTATGAACGATCGACCCGCAGCC	This study
					TTAGAGCTCGGGGGGGCGTCGTCGTCC
FC3830	TOP10	pPTM101	pPTM057-PQ5-CCNA_00049 (cdxA)	KanR	TTAAAGCTTCCGCATGGGCATGCGCGAGTCG	This study
					TTGGTACCTCAGTCGTCTAAGCCGCTG
FC3831	TOP10	pPTM102	pPTM057-PQ5-cdxA-3xFLAG	KanR	TTAAAGCTTCCGCATGGGCATGCGCGAGTCG	This study
					TTGGTACCTCGTCGTCTAAGCCGCTGGC
FC3832	TOP10	pPTM103	pPTM057-PQ5-CCNA_02755 (cdxB)	KanR	TTAAAGCTTCCGCATGGCTGAAGACAAGTCTC	This study
					TTGGTACCCTACTCCTGGCCGGCGAT
FC3833	TOP10	pPTM104	pPTM057-PQ5-cdxB-3xFLAG	KanR	TTAAAGCTTCCGCATGGCTGAAGACAAGTCTC	This study
					TTGGTACCTCCTCCTGGCCGGCGATCG
FC4039	TOP10	pPTM107	pPTM056-PCCNA_00049 (cdxA)-mNeonGreen	ChlorR	TTACATATGCGCGCCCTGATCAATGTC	This study
					TTATGAATTCGCCAGAAGCTAAAATCCAGG
FC4040	TOP10	pPTM108	pPTM056-PCCNA_02755 (cdxB)-mNeonGreen	ChlorR	TTACATATGTGTCGACATACTTGCCGC	This study
					TTAGAGCTCTCTACGAAACTCGAAACGCC
FC4041	TOP10	pMM020	pPTM057-PQ5-CbK_gp216 (CbK_tgrL)	KanR	TTAAAGCTTCCGCATGGCTGACGACAAGACC	This study
					TTGGTACCTGACATAGTCCTCCATCAG
FC4042	TOP10	pMM021	pPTM057-PQ5-CbK_tgrL-3xFLAG	KanR	TTAAAGCTTCCGCATGGCTGACGACAAGACC	This study
					TTGGTACCTCGGCCGCCACGAGCCCG
FC3828	TOP10	pPTM0111	pNPTS138-ΔcdxA	KanR	TTAAAGCTTTTCTTGTCGGTGGCGTCC	This study
					GGCATGCGCGAGGGCTTAGACGACTGACGC
					GTCGTCTAAGCCCTCGCGCATGCCCACGCC
					TTAGGATCCCCTGGCGCGACTGTCAGAC
FC3829	TOP10	pPTM120	pNPTS138-ΔcdxB	KanR	TTAAAGCTTTGACGGCCTTGATCTCGG	This study
					CTCCTGGCCGGCCTTGTCTTCAGCCATTCTACG
					GCTGAAGACAAGGCCGGCCAGGAGTAGCG
					TTAGGATCCCGACGACATCACCGCCGA
FC4043	TOP10	pMM024	pPTM056-PgafYZ-mNeonGreen	ChlorR	TTACATATGCCCCCTTGTGGCCGTGTC	This study
					TTATGAATTCGGCGTCCTCTCCTCCAG
FC4044	TOP10	pMM033	pNPTS138-ΔgafYZ	KanR	TTAAAGCTTGAGAGCCATGCCGTCAATG	This study
					CATCCGGTAGTGGGCTTGAACCAGCATGGC
					CTGGTTCAAGCCCACTACCGGATGGCATGA
					TTAGGATCCCGGACGTGCTGGTGATCG
FC4045	TOP10	pMM034	pNPTS138-ΔrogA	KanR	TTAAAGCTTGATGTCGTCGCGCTGTTG	This study
					GCTGACCCAGACAGACAGGGTCGCCATCGG
					GCGACCCTGTCTGTCTGGGTCAGCCAGTAG
					TTAGGATCCGGTTCCAGGCCCTGTACG

### Sheet: Caulobacter strain
Strain number	Strain	Reference
FC0019	CB15	Poindexter, 1964
FC4046	CB15 xylX::pPTM057 (PQ5-EV)/pPTM107 (PcdxA-mNeonGreen)	This study
FC4047	CB15 xylX::pPTM059 (PQ5-rtrC)/pPTM107 (PcdxA-mNeonGreen)	This study
FC4048	CB15 xylX::pPTM057 (PQ5-EV)/pPTM108 (PcdxB-mNeonGreen)	This study
FC4049	CB15 xylX::pPTM059 (PQ5-rtrC)/pPTM108 (PcdxB-mNeonGreen)	This study
FC3763	CB15 xylX::pPTM057 (PQ5-EV)	McLaughlin et al., 2022
FC3764	CB15 xylX::pPTM085 (PQ5-rtrA)	McLaughlin et al., 2022
FC3765	CB15 xylX::pPTM086 (PQ5-rtrB)	McLaughlin et al., 2022
FC3766	CB15 xylX::pPTM059 (PQ5-rtrC)	McLaughlin et al., 2022
FC4050	CB15 xylX::pPTM101 (PQ5-cdxA)	This study
FC4051	CB15 xylX::pPTM103 (PQ5-cdxB)	This study
FC4052	CB15 xylX::pMM020 (PQ5-CbK_tgrL)	This study
FC3767	CB15 xylX::pPTM057 (PQ5-EV)/pPTM048 (PhfiA-mNeonGreen)	McLaughlin et al., 2022
FC3768	CB15 xylX::pPTM085 (PQ5-rtrA)/pPTM048 (PhfiA-mNeonGreen)	McLaughlin et al., 2022
FC3769	CB15 xylX::pPTM086 (PQ5-rtrB)/pPTM048 (PhfiA-mNeonGreen)	McLaughlin et al., 2022
FC4053	CB15 xylX::pPTM101 (PQ5-cdxA)/pPTM048 (PhfiA-mNeonGreen)	This study
FC4054	CB15 xylX::pPTM103 (PQ5-cdxB)/pPTM048 (PhfiA-mNeonGreen)	This study
FC4055	CB15 xylX::pMM020 (PQ5-CbK_tgrL)/pPTM048 (PhfiA-mNeonGreen)	This study
FC4056	CB15/pPTM021 (PQ5-rtrA-3xFLAG)	This study
FC4057	CB15/pPTM022 (PQ5-rtrB-3xFLAG)	This study
FC4058	CB15 xylX::pPTM102 (PQ5-cdxA-3xFLAG)	This study
FC4059	CB15 xylX::pPTM104 (PQ5-cdxB-3xFLAG)	This study
FC4060	CB15 xylX::pMM021 (PQ5-CbK_tgrL-3xFLAG)	This study
FC3761	CB15 ΔrtrA ΔrtrB	McLaughlin et al., 2022
FC4061	CB15 ΔrtrA ΔrtrB ΔcdxA ΔcdxB	This study
FC4062	CB15 ΔrtrA ΔrtrB ΔcdxA ΔcdxB xylX::pPTM057 (PQ5-EV)	This study
FC4063	CB15 ΔrtrA ΔrtrB ΔcdxA ΔcdxB xylX::pPTM085 (PQ5-rtrA)	This study
FC4064	CB15 ΔrtrA ΔrtrB ΔcdxA ΔcdxB xylX::pPTM086 (PQ5-rtrB)	This study
FC4065	CB15 ΔrtrA ΔrtrB ΔcdxA ΔcdxB xylX::pPTM101 (PQ5-cdxA)	This study
FC4066	CB15 ΔrtrA ΔrtrB ΔcdxA ΔcdxB xylX::pPTM103 (PQ5-cdxB)	This study
FC4067	CB15 ΔrtrA ΔrtrB ΔcdxA ΔcdxB xylX::pMM020 (PQ5-CbK_tgrL)	This study
FC4068	CB15 xylX::pPTM057 (PQ5-EV)/pMM024 (PgafYZ-mNeonGreen)	This study
FC4069	CB15 ΔrtrA ΔrtrB ΔcdxA ΔcdxB xylX::pPTM057 (PQ5-EV)/pMM024 (PgafYZ-mNeonGreen)	This study
FC4070	CB15 ΔrtrA ΔrtrB ΔcdxA ΔcdxB xylX::pPTM085 (PQ5-rtrA)/pMM024 (PgafYZ-mNeonGreen)	This study
FC4071	CB15 ΔrtrA ΔrtrB ΔcdxA ΔcdxB xylX::pPTM086 (PQ5-rtrB)/pMM024 (PgafYZ-mNeonGreen)	This study
FC4072	CB15 ΔrtrA ΔrtrB ΔcdxA ΔcdxB xylX::pPTM101 (PQ5-cdxA)/pMM024 (PgafYZ-mNeonGreen)	This study
FC4073	CB15 ΔrtrA ΔrtrB ΔcdxA ΔcdxB xylX::pPTM103 (PQ5-cdxB)/pMM024 (PgafYZ-mNeonGreen)	This study
FC4074	CB15 ΔrtrA ΔrtrB ΔcdxA ΔcdxB xylX::pMM020 (PQ5-CbK_tgrL)/pMM024 (PgafYZ-mNeonGreen)	This study
FC4075	CB15 ΔgafYZ	This study
FC4076	CB15 ΔrtrA ΔrtrB ΔcdxA ΔcdxB ΔgafYZ	This study
FC4077	CB15 ΔrogA	This study
FC4078	CB15 ΔrogA ΔgafYZ	This study
FC4079	CB15 ΔgafYZ xylX::pPTM057 (PQ5-EV)	This study
FC4080	CB15 ΔrtrA ΔrtrB ΔcdxA ΔcdxB ΔgafYZ xylX::pPTM057 (PQ5-EV)	This study
FC4081	CB15 ΔrogA xylX::pPTM057 (PQ5-EV)	This study
FC4082	CB15 ΔrogA ΔgafYZ xylX::pPTM057 (PQ5-EV)	This study
FC4083	CB15 ΔrogA xylX::pPTM085 (PQ5-rtrA)	This study
FC4084	CB15 ΔrogA xylX::pPTM086 (PQ5-rtrB)	This study
FC4085	CB15 ΔrogA xylX::pPTM101 (PQ5-cdxA)	This study
FC4086	CB15 ΔrogA xylX::pPTM103 (PQ5-cdxB)	This study
FC4087	CB15 ΔrogA xylX::pMM020 (PQ5-CbK_tgrL)	This study
